# Limited genetic structure and high gene flow in *Fasciola hepatica* populations infecting ruminants in different geographic areas in the UK

**DOI:** 10.64898/2026.04.01.715781

**Authors:** Muhammad Abbas, Kezia Kozel, Nick Selemetas, Olukayode Daramola, Eric R. Morgan, Umer Chaudhry, Martha Betson

**Author notes:** Corresponding author: Martha Betson.

## Abstract

The liver fluke, *Fasciola hepatica*, is a major parasitic threat to ruminant health and productivity worldwide, with important implications for food security, animal welfare, and zoonotic risk. This study developed and validated a multiplex deep amplicon sequencing assay targeting the mitochondrial NADH dehydrogenase 1 (mt-ND1) and cytochrome c oxidase subunit 1 (mt-COX1) loci for high-throughput genotyping of *F. hepatica*. DNA was extracted from eggs sedimented from sheep and cattle faeces (n = 78) received from farms and from adult worm pools (n = 12) isolated at abattoirs from diverse regions across the UK. Following high-throughput sequencing, bioinformatics analysis was performed to demultiplex Illumina sequence reads and extract amplicon sequence variants (ASVs). A total of 11 ASVs were identified at each locus (mt-ND1: 264–279 bp; mt-COX1: 312–319 bp), with two or three predominant ASVs per locus, along with rare variants. Network and PCA analyses revealed two distinct clusters at the mt-ND1 locus: one primarily associated with sheep and another shared between sheep and cattle. In contrast, mt-COX1 sequence reads formed a single dominant cluster. Population analyses revealed extensive ASV sharing across regions, indicating high gene flow, likely facilitated by livestock movement and parasite adaptation.
