## Supplementary Table 1 for "Limited genetic structure and high gene flow in *Fasciola hepatica* populations infecting ruminants in different geographic areas in the UK"

### Sheet: Predominanat_rare_seq_reads_ND1
Supplementary Table 1: Sequence read counts and percentages for dominant and rare ASVs of mt-ND1 recorded across 40 populations in different counties of the UK
Population	Host	County	Region	Read Number -Predominant ASVs	Dominant ASVs (%)	Read Number – Rare ASVs	Different ASVs found in rare quantities (%)	Total reads
P1C	Cattle	Wiltshire	South West England	277	ASV1(87.94%)	38	ASV2(12.06%)	315
P2C	Cattle	Cheshire	North West England	120	ASV3(100%)	0	None	120
P3C	Cattle	Cumbria	North West England	140	ASV3(100%)	0	None	140
P4C	Cattle	Cumbria	North West England	36981	ASV1(99.96%)	13	ASV8(0.04%)	36994
P5S	Sheep	Cumbria	North West England	36	ASV2(100%)	0	None	36
P6S	Sheep	Cumbria	North West England	92	ASV3(100%)	0	None	92
P7S	Sheep	Cumbria	North West England	5205	ASV2(99.77%)	12	ASV8(0.23%)	5217
P8S	Sheep	Staffordshire	West Midlands England	4558	ASV2(100%)	0	None	4558
P9S	Sheep	Peeblesshire	Scottish Borders	552	ASV1(68.66%)	252	ASV2(2.24%), ASV4(28.98%), ASV8(0.12%)	804
P10C	Cattle	Peeblesshire	Scottish Borders	45	ASV1(100%)	0	None	45
P11S	Sheep	Peeblesshire	Scottish Borders	66855	ASV2(97.15%)	1962	ASV1(2.79%), ASV8(0.06%)	68817
P12S	Sheep	Peeblesshire	Scottish Borders	62136	ASV2(99.4%)	372	ASV8(0.59%), ASV9(0%)	62508
P13C	Cattle	Peeblesshire	Scottish Borders	2533	ASV1(88.69%)	323	ASV2(11.27%), ASV8(0.04%)	2856
P14C	Cattle	Peeblesshire	Scottish Borders	117857	ASV2(83.9%)	22624	ASV6(16.1%), ASV8(0.01%)	140481
P15C	Cattle	West Lothian	Southeastern Scotland	899	ASV3(89.19%)	109	ASV1(5.65%), ASV2(4.86%), ASV8(0.3%)	1008
P16C	Cattle	Dorset	South West England	305	ASV2(99.03%)	3	ASV8(0.97%)	308
P17C	Cattle	Dorset	South West England	101001	ASV1(83.8%)	19527	ASV2(15.25%), ASV3(0.13%), ASV4(0.01%), ASV8(0.81%)	120528
P19S	Sheep	South Lanarkshire	Southern Scotland	85955	ASV1(97.28%)	2404	ASV2(0.18%), ASV8(2.53%), ASV11(0.01%)	88359
P20S	Sheep	South Lanarkshire	Southern Scotland	58176	ASV1(72.25%)	22349	ASV7(25.41%), ASV8(2.35%)	80525
P21S	Sheep	South Lanarkshire	Southern Scotland	31855	ASV4(77.62%)	9187	ASV11(22.38%)	41042
P22S	Sheep	South Lanarkshire	Southern Scotland	3618	ASV2(98.1%)	70	ASV1(1.87%), ASV8(0.03%)	3688
P23S	Sheep	South Lanarkshire	Southern Scotland	21295	ASV1(99.94%)	12	ASV4(0.04%), ASV8(0.01%)	21307
P24S	Sheep	South Lanarkshire	Southern Scotland	27498	ASV1(100%)	0	None	27498
P25S	Sheep	South Lanarkshire	Southern Scotland	1284	ASV1(80.2%)	317	ASV2(19.61%), ASV4(0.06%), ASV8(0.12%)	1601
P26S	Sheep	Essex	East of England	125495	ASV1(52.44%)	113806	ASV3(47.49%), ASV4(0.01%), ASV7(0.01%), ASV8(0.05%)	239301
P27S	Sheep	Devon	South West England	50	ASV2(100%)	0	None	50
P28C	Cattle	Devon	South West England	22	ASV3(100%)	0	None	22
P29C	Cattle	Gloucestershire	South West England	29	ASV1(100%)	0	None	29
P30S*	Sheep	Tyrone	Northern Ireland	47988	ASV2(78.16%)	13408	ASV8(3.69%), ASV9(18.15%)	61396
P31C*	Cattle	West Sussex	South East England	61651	ASV1(97.31%)	1705	ASV8(2.69%)	63356
P32S*	Sheep	West Sussex	South East England	64161	ASV2(99.96%)	28	ASV8(0.02%), ASV9(0.02%)	64189
P33C*	Cattle	East Sussex	South East England	69587	ASV3(98.87%)	793	ASV8(1.13%)	70380
P34S*	Sheep	Kent	South East England	29370	ASV2(99.97%)	9	ASV6(0.02%), ASV8(0.01%)	29379
P35S*	Sheep	Derbyshire	East Midlands England	21943	ASV3(100%)	0	None	21943
P36S*	Sheep	Derbyshire	East Midlands England	24323	ASV5(66.04%)	12509	ASV2(33.96%)	36832
P37S*	Sheep	Renfrewshire	West of Scotland	12455	ASV2(97.74%)	288	ASV8(2.26%)	12743
P38S*	Sheep	Renfrewshire	West of Scotland	16088	ASV2(58.25%)	11529	ASV8(2.23%), ASV10(39.52%)	27617
P39S*	Sheep	Renfrewshire	West of Scotland	23074	ASV2(96.29%)	890	ASV8(3.71%)	23964
P40S*	Sheep	Renfrewshire	West of Scotland	22980	ASV1(97.09%)	688	ASV8(2.91%)	23668
P41S*	Sheep	Renfrewshire	West of Scotland	19185	ASV2(97.16%)	561	ASV8(2.84%)	19746
Total				1167674		235788		1403462
