## Supplementary Table 3 for "Limited genetic structure and high gene flow in *Fasciola hepatica* populations infecting ruminants in different geographic areas in the UK"

### Sheet: Predominant_rare_reads_COX1
Supplementary Table 3. Sequence read counts and percentages for dominant and rare ASVs of mt-COX1 recorded across 42 populations of F. hepatica in different counties of the UK
Population	Host	County	Region	Read Number -Predominant ASVs	Dominant ASVs (%)	Read Number – Rare ASVs	Different ASVs found in rare quantities (%)	Total reads
P1C	Cattle	Wiltshire	South West England	709	ASV1(73.02%)	262	ASV2(26.98%)	971
P2C	Cattle	Cheshire	North West England	388	ASV2(95.33%)	19	ASV1(4.67%)	407
P3C	Cattle	Cumbria	North West England	81	ASV2(66.94%)	40	ASV1(32.23%), ASV11(0.83%)	121
P4C	Cattle	Cumbria	North West England	55253	ASV2(99.91%)	52	ASV1(0.09%)	55305
P5S	Sheep	Cumbria	North West England	30	ASV1(50%), ASV2(50%)	0	None	30
P6S	Sheep	Cumbria	North West England	92	ASV2(56.44%)	71	ASV1(43.56%)	163
P7S	Sheep	Cumbria	North West England	41734	ASV2(81.07%)	9744	ASV1(18.93%)	51478
P8S	Sheep	Staffordshire	West Midlands England	16136	ASV1(100%)	0	None	16136
P9S	Sheep	Peeblesshire	Scottish Borders	1422	ASV1(51%)	1366	ASV2(19.69%), ASV10(29.3%)	2788
P10C	Cattle	Peeblesshire	Scottish Borders	133	ASV10(87.5%)	19	ASV1(12.5%)	152
P11S	Sheep	Peeblesshire	Scottish Borders	51620	ASV1(48.01%)	55907	ASV2(16.82%), ASV4(34.01%), ASV9(1.16%)	107527
P12S	Sheep	Peeblesshire	Scottish Borders	154552	ASV1(86.87%)	23361	ASV2(0.49%), ASV5(12.64%)	177913
P13C	Cattle	Peeblesshire	Scottish Borders	1499	ASV1(55.27%)	1213	ASV2(9.44%), ASV10(35.29%)	2712
P14C	Cattle	Peeblesshire	Scottish Borders	121072	ASV1(75.2%)	39932	ASV2(19.29%), ASV7(5.51%), ASV8(<0.01%)	161004
P15C	Cattle	West Lothian	Southeastern Scotland	20955	ASV2(55.91%)	16524	ASV1(43.43%), ASV9(0%), ASV10(0.53%), ASV11(0.12%)	37479
P16C	Cattle	Dorset	South West England	881	ASV1(88.81%)	111	ASV2(9.68%), ASV5(1.31%), ASV9(0.1%), ASV10(0.1%)	992
P17C	Cattle	Dorset	South West England	108262	ASV2(66.34%)	54922	ASV1(33.66%)	163184
P18C	Cattle	Dorset	South West England	180	ASV2(70.59%)	75	ASV1(20.78%), ASV10(8.63%)	255
P19S	Sheep	South Lanarkshire	Southern Scotland	59044	ASV2(69.2%)	26276	ASV1(30.8%), ASV9(<0.01%)	85320
P20S	Sheep	South Lanarkshire	Southern Scotland	39513	ASV2(52.06%)	36385	ASV1(44.44%), ASV9(3.5%)	75898
P21S	Sheep	South Lanarkshire	Southern Scotland	42661	ASV1(72.84%)	15908	ASV2(27.16%)	58569
P22S	Sheep	South Lanarkshire	Southern Scotland	23594	ASV1(99.46%)	129	ASV2(0.54%)	23723
P23S	Sheep	South Lanarkshire	Southern Scotland	41745	ASV2(99.85%)	62	ASV1(0.15%)	41807
P24S	Sheep	South Lanarkshire	Southern Scotland	21152	ASV2(66.08%)	10858	ASV1(33.92%)	32010
P25S	Sheep	South Lanarkshire	Southern Scotland	4171	ASV1(53.42%)	3637	ASV2(46.49%), ASV11(0.09%)	7808
P26S	Sheep	Essex	East of England	207078	ASV2(75.77%)	66228	ASV1(0.04%), ASV3(24.2%), ASV8(<0.01%)	273306
P27S	Sheep	Devon	South West England	14	ASV2(63.64%)	8	ASV1(36.36%)	22
P28C	Cattle	Devon	South West England	9	ASV1(100%)	0	None	9
P29C	Cattle	Gloucestershire	South West England	17	ASV2(68%)	8	ASV1(32%)	25
P30S	Sheep	Tyrone	Northern Ireland	42640	ASV1(68.23%)	19855	ASV2(29.69%), ASV11(2.08%)	62495
P31C	Cattle	West Sussex	South East England	49968	ASV2(86.67%)	7687	ASV3(0.04%), ASV8(13.29%)	57655
P32S	Sheep	West Sussex	South East England	51672	ASV1(99.86%)	72	ASV2(0.14%), ASV11(0.01%)	51744
P33C	Cattle	East Sussex	South East England	39915	ASV1(61.37%)	25121	ASV2(37.59%), ASV11(1.04%)	65036
P34S	Sheep	Kent	South East England	71642	ASV1(99.96%)	31	ASV2(0.04%), ASV11(<0.01)	71673
P35S	Sheep	Derbyshire	East Midlands England	9352	ASV6(90.95%)	931	ASV1(8.29%), ASV11(0.77%)	10283
P36S	Sheep	Derbyshire	East Midlands England	11063	ASV2(72.11%)	4278	ASV1(27.88%), ASV9(0.01%)	15341
P37S	Sheep	Renfrewshire	West of Scotland	55	ASV1(50.46%)	54	ASV2(49.54%)	109
P38S	Sheep	Renfrewshire	West of Scotland	6204	ASV1(52.94%)	5516	ASV2(47.06%)	11720
P39S	Sheep	Renfrewshire	West of Scotland	7831	ASV1(70.38%)	3295	ASV2(29.6%), ASV9(0.02%)	11126
P40S	Sheep	Renfrewshire	West of Scotland	12993	ASV2(81.69%)	2913	ASV1(18.31%)	15906
P41S	Sheep	Renfrewshire	West of Scotland	8656	ASV1(66.51%)	4358	ASV2(33.49%)	13014
P42S	Sheep	Cumbria	North West England	24	ASV1(96%)	1	ASV2(4%)	25
Total				1326012		437229		1763241
