## Supplementary Table 6 for "Limited genetic structure and high gene flow in *Fasciola hepatica* populations infecting ruminants in different geographic areas in the UK"

### Sheet: Supplementary Table 6
Supplementary Table 6: Summary of Illumina MiSeq amplicon barcoded indices and sequencing statistics for 90 filed samples and three negative controls
Project	Sample ID	Barcode Sequence	# Reads	Yield (Mbases)	Mean Quality Score	% Bases >= 30	Library Name*	i7 Index Name*
40-1004153947	187	GTGTGTAG+AAGGCTAT	4650	3	23.36	43.57	S_NO_14_ ND1_COX1	N707
40-1004153947	188	CAGAGAGG+AAGGCTAT	13568	8	24.7	48.9	S_NO_15_ ND1_COX1	N708
40-1004153947	189	GCTAGGGT+AAGGCTAT	22719	14	28.31	62.05	S_NO_22_ ND1_COX1	N709
40-1004153947	190	CGAGGCTG+AAGGCTAT	8013	5	24.12	46.85	S_NO_38_ ND1_COX1	N710
40-1004153947	191	AAGAGGCA+AAGGCTAT	39930	24	31.75	74.98	S_NO_74_ ND1_COX1	N711
40-1004153947	192	GTAGAGGA+AAGGCTAT	93124	56	33.25	80.58	S_NO_75_ ND1_COX1	N712
40-1004153947	193	GCTCATGA+TAGATCGC	2356	1	30.61	70.34	S_NO_230_ ND1_COX1	N714
40-1004153947	194	ATCTCAGG+TAGATCGC	5081	3	28.91	64.36	S_NO_231_ ND1_COX1	N715
40-1004153947	195	ACTCGCTA+TAGATCGC	5403	3	25.26	51.19	S_NO_232_ ND1_COX1	N716
40-1004153947	196	GGAGCTAC+TAGATCGC	4634	3	28.49	62.85	S_NO_241_ ND1_COX1	N718
40-1004153947	197	GCGTAGTA+TAGATCGC	11128	7	29.68	67.05	S_NO_267_ ND1_COX1	N719
40-1004153947	198	CGGAGCCT+TAGATCGC	5458	3	27.37	58.58	S_NO_269_ ND1_COX1	N720
40-1004153947	199	TACGCTGC+TAGATCGC	26693	16	28.25	62.08	S_NO_283_ ND1_COX1	N721
40-1004153947	200	ATGCGCAG+TAGATCGC	23326	14	30.7	70.71	S_NO_284_ ND1_COX1	N722
40-1004153947	201	TAGCGCTC+TAGATCGC	36563	22	30.22	69.32	S_NO_285_ ND1_COX1	N723
40-1004153947	202	ACTGAGCG+TAGATCGC	10540	6	27.35	58.79	S_NO_286_ ND1_COX1	N724
40-1004153947	203	CCTAAGAC+TAGATCGC	28472	17	31	71.85	S_NO_287_ ND1_COX1	N726
40-1004153947	204	CGATCAGT+TAGATCGC	4965	3	30.6	70.05	S_NO_288_ ND1_COX1	N727
40-1004153947	205	GCTCATGA+CTCTCTAT	27365	16	30.97	71.89	S_NO_289_ ND1_COX1	N714
40-1004153947	206	ATCTCAGG+CTCTCTAT	64395	39	32.61	77.64	S_NO_290_ ND1_COX1	N715
40-1004153947	207	ACTCGCTA+CTCTCTAT	32314	19	29.61	67.14	S_NO_291_ ND1_COX1	N716
40-1004153947	208	GGAGCTAC+CTCTCTAT	21848	13	30.19	69.35	S_NO_297_ ND1_COX1	N718
40-1004153947	209	GCGTAGTA+CTCTCTAT	158856	96	33.8	82.94	S_NO_298_ ND1_COX1	N719
40-1004153947	210	CGGAGCCT+CTCTCTAT	126327	76	33.76	82.66	S_NO_300_ ND1_COX1	N720
40-1004153947	211	TACGCTGC+CTCTCTAT	6914	4	25.01	50.19	S_NO_301_ ND1_COX1	N721
40-1004153947	212	ATGCGCAG+CTCTCTAT	3306	2	26.02	53.88	S_NO_302_ ND1_COX1	N722
40-1004153947	213	TAGCGCTC+CTCTCTAT	3927	2	26.54	55.66	S_NO_303_ ND1_COX1	N723
40-1004153947	214	ACTGAGCG+CTCTCTAT	9945	6	29.93	67.97	S_NO_304_ ND1_COX1	N724
40-1004153947	215	CCTAAGAC+CTCTCTAT	5324	3	27.08	57.69	S_NO_305_ ND1_COX1	N726
40-1004153947	216	CGATCAGT+CTCTCTAT	6385	4	28.09	61.36	S_NO_306_ ND1_COX1	N727
40-1004153947	217	GCTCATGA+TATCCTCT	5366	3	27.18	58.07	S_NO_313_ ND1_COX1	N714
40-1004153947	218	ATCTCAGG+TATCCTCT	4954	3	28.38	62.75	S_NO_314_ ND1_COX1	N715
40-1004153947	219	ACTCGCTA+TATCCTCT	207252	125	33.68	82.63	S_NO_316_ ND1_COX1	N716
40-1004153947	220	GGAGCTAC+TATCCTCT	6673	4	25.27	51.03	S_NO_318_ ND1_COX1	N718
40-1004153947	221	GCGTAGTA+TATCCTCT	99127	60	33.13	80.33	S_NO_322_ ND1_COX1	N719
40-1004153947	222	CGGAGCCT+TATCCTCT	26250	16	32.02	76.34	S_NO_323_ ND1_COX1	N720
40-1004153947	223	TACGCTGC+TATCCTCT	10958	7	27.15	58.17	S_NO_324_ ND1_COX1	N721
40-1004153947	224	ATGCGCAG+TATCCTCT	94797	57	33.55	81.99	S_NO_325_ ND1_COX1	N722
40-1004153947	225	TAGCGCTC+TATCCTCT	8649	5	26.23	54.76	S_NO_326_ ND1_COX1	N723
40-1004153947	226	ACTGAGCG+TATCCTCT	4615	3	25.77	52.99	S_NO_328_ ND1_COX1	N724
40-1004153947	227	CCTAAGAC+TATCCTCT	6813	4	24.77	49.23	S_NO_330_ ND1_COX1	N726
40-1004153947	228	CGATCAGT+TATCCTCT	14066	8	26.71	56.6	S_NO_331_ ND1_COX1	N727
40-1004153947	229	GCTCATGA+AGAGTAGA	194930	117	32.9	79.35	S_NO_332_ ND1_COX1	N714
40-1004153947	230	ATCTCAGG+AGAGTAGA	126403	76	32.65	78.32	S_NO_333_ ND1_COX1	N715
40-1004153947	231	ACTCGCTA+AGAGTAGA	4350	3	27.54	59.19	S_NO_334_ ND1_COX1	N716
40-1004153947	232	GGAGCTAC+AGAGTAGA	38621	23	31.72	74.7	S_NO_335_ ND1_COX1	N718
40-1004153947	233	GCGTAGTA+AGAGTAGA	84615	51	32.17	76.63	S_NO_336_ ND1_COX1	N719
40-1004153947	234	CGGAGCCT+AGAGTAGA	82066	49	32.82	79.11	S_NO_338_ ND1_COX1	N720
40-1004153947	235	TACGCTGC+AGAGTAGA	195315	118	32.74	78.74	S_NO_345_ ND1_COX1	N721
40-1004153947	236	ATGCGCAG+AGAGTAGA	93206	56	32.34	77.24	S_NO_346_ ND1_COX1	N722
40-1004153947	237	TAGCGCTC+AGAGTAGA	73690	44	32.19	76.6	S_NO_347_ ND1_COX1	N723
40-1004153947	238	ACTGAGCG+AGAGTAGA	118170	71	32.43	77.6	S_NO_383_ ND1_COX1	N724
40-1004153947	239	CCTAAGAC+AGAGTAGA	264426	159	33.1	80.16	S_NO_390_ ND1_COX1	N726
40-1004153947	240	CGATCAGT+AGAGTAGA	178675	108	33.12	80.18	S_NO_391_ ND1_COX1	N727
40-1004153947	241	GCTCATGA+GTAAGGAC	115193	69	33.06	79.97	S_NO_392_ ND1_COX1	N714
40-1004153947	242	ATCTCAGG+GTAAGGAC	49544	30	33.46	81.26	S_NO_393_ ND1_COX1	N715
40-1004153947	243	ACTCGCTA+GTAAGGAC	35347	21	33.53	81.6	S_NO_394_ ND1_COX1	N716
40-1004153947	244	GGAGCTAC+GTAAGGAC	272956	164	33.5	81.7	S_NO_407_ ND1_COX1	N718
40-1004153947	245	GCGTAGTA+GTAAGGAC	90542	55	33.24	80.43	S_NO_408_ ND1_COX1	N719
40-1004153947	246	CGGAGCCT+GTAAGGAC	148488	89	33.29	80.74	MR-1_ ND1_COX1	N720
40-1004153947	247	TACGCTGC+GTAAGGAC	147925	89	33.13	80.2	VPC-1_ ND1_COX1	N721
40-1004153947	248	ATGCGCAG+GTAAGGAC	137801	83	33.13	80.21	aki1_sheep_ ND1_COX1	N722
40-1004153947	249	TAGCGCTC+GTAAGGAC	124137	75	32.91	79.3	VPC-2_ ND1_COX1	N723
40-1004153947	250	ACTGAGCG+GTAAGGAC	161729	97	33.4	81.25	Downlands-1_ ND1_COX1	N724
40-1004153947	382	ACTGAGCG+AAGGCTAT	710	0	29.56	67.27	NC	N724
40-1004153947	383	CCTAAGAC+AAGGCTAT	703	0	29.72	67.75	NC	N726
40-1003444253	ND-COX-FZY-160-i	CGGAGCCT+TATCCTCT	54843	33	32.42	77.67	ND-COX-FZY-160-i
40-1003444253	ND-COX-FZY-160-ii	TACGCTGC+TATCCTCT	74372	45	33.01	79.91	ND-COX-FZY-160-ii
40-1003444253	ND-COX-Inaki2	ACTCGCTA+TATCCTCT	57800	35	30.85	72.23	ND-COX-aki2
40-1003444253	ND-COX-Inaki3	GGAGCTAC+TATCCTCT	57350	35	32.48	77.83	ND-COX-aki3
40-1003444253	ND-COX-Inaki4	GCGTAGTA+TATCCTCT	55290	33	32.77	78.83	ND-COX-aki4
40-1003444253	ND-COX-Inaki5	ATCTCAGG+AAGGACTA	59564	36	32.53	78.04	ND-COX-aki5
40-1003444253	ND-COX-Inaki6	ACTCGCTA+AAGGACTA	57521	35	32.74	78.95	ND-COX-aki6
40-1003444253	ND-COX-Sno12	TAGCGCTC+AAGGACTA	18153	11	25.92	53.23	ND-COX-Sno12
40-1003444253	ND-COX-Sno131	TCCTGAGC+TCGACTAG	2568	2	23.12	42.3	ND-COX-Sno131
40-1003444253	ND-COX-Sno24	ACTGAGCG+AAGGACTA	16964	10	24.92	49.41	ND-COX-Sno24
40-1003444253	ND-COX-Sno27	TAAGGCGA+TCGACTAG	1180	1	23.08	42.17	ND-COX-Sno27
40-1003444253	ND-COX-Sno32	CGTACTAG+TCGACTAG	1410	1	23.47	43.64	ND-COX-Sno32-1
40-1003444253	ND-COX-Sno33	CGATCAGT+AAGGACTA	1893	1	26.15	54.26	ND-COX-Sno33
40-1003444253	ND-COX-Sno341	GCGTAGTA+CTAAGCCT	8637	5	25.44	51.45	ND-COX-Sno341
40-1003444253	ND-COX-Sno343	CGGAGCCT+CTAAGCCT	10669	6	25.78	52.73	ND-COX-Sno343
40-1003444253	ND-COX-Sno344	TACGCTGC+CTAAGCCT	14097	8	24.93	49.51	ND-COX-Sno344
40-1003444253	ND-COX-Sno349	ATGCGCAG+CTAAGCCT	9142	6	26.45	55.11	ND-COX-Sno349
40-1003444253	ND-COX-Sno36	GCTCATGA+CTAAGCCT	8091	5	25.82	53.14	ND-COX-Sno36
40-1003444253	ND-COX-Sno371	TAGCGCTC+CTAAGCCT	8334	5	24.96	49.66	ND-COX-Sno371
40-1003444253	ND-COX-Sno376	ACTGAGCG+CTAAGCCT	14776	9	26.38	54.87	ND-COX-Sno376
40-1003444253	ND-COX-Sno40	AGGCAGAA+TCGACTAG	1461	1	23.31	43.08	ND-COX-Sno40
40-1003444253	ND-COX-Sno44	ATCTCAGG+CTAAGCCT	10000	6	25.32	51.05	ND-COX-Sno44
40-1003444253	ND-COX-Sno47	ACTCGCTA+CTAAGCCT	8590	5	24.88	49.38	ND-COX-Sno47
40-1003444253	ND-COX-Sno5	ATGCGCAG+AAGGACTA	10103	6	25.16	50.35	ND-COX-Sno5
40-1003444253	ND-COX-Sno6	GTAGAGGA+TCTCTCCG	475	0	23.19	43.01	ND-COX-Sno6
40-1003444253	ND-COX-Sno60	GGAGCTAC+CTAAGCCT	10180	6	24.34	47.34	ND-COX-Sno60
