## Supplementary Table 7 for "Limited genetic structure and high gene flow in *Fasciola hepatica* populations infecting ruminants in different geographic areas in the UK"

### Sheet: Tabelle1
Supplementary Table 7: Geographic coordinates (longitude and latitude) for each site taken from Google Maps
Sampling counties	Google map generated latitude and longitude
County Tyrone Northern Ireland	54.655369675720465, -7.286743279825032
West Sussex	50.89170448598874, -0.32394438774311873
East Sussex	50.862254010985176, 0.2613657835112632
Renfrewshire Scotland	55.83353585318168, -4.542872189456771
West Lothian	55.95982831887296, -3.5457318561136835
Peeblesshire	55.95150966615109, -2.7780201541113376
South Lanarkshire	55.911753992918605, -3.843002344798187
West Dorset	50.70992551118244, -2.549823335917691
Essex	51.575408273751925, 0.4875806445994161
Cumbria	54.60733389629484, -2.825171749512742
Kent	51.27689317486018, 0.5236932707812132
Derbyshire	53.113504815760415, -1.5586238738215084
Devon	50.719086944650314, -3.5347281265427495
Cheshire	53.2490875288782, -2.6074794387438183
Wiltshire	51.353619704945004, -2.000190057653372
Gloucestershire	51.86491395819387, -2.245336236675632
Staffordshire	52.88034856856242, -2.074204552230468
